# Polycomb-mediated transgenerational epigenetic inheritance of Drosophila eye colour is independent of small RNAs

**DOI:** 10.1101/2024.09.26.615209

**Authors:** Maximilian H. Fitz-James, Poppy Sparrow, Christopher Paton, Peter Sarkies

## Abstract

Transgenerational epigenetic inheritance (TEI) describes the process where distinct epigenetic states may be transmitted between generations, resulting in stable gene expression and phenotypic differences between individuals that persist independently of DNA sequence variation. Chromatin modifications have been demonstrated as important in TEI, however, the extent to which they require other signals to establish and maintain epigenetic states is still unclear. Here we investigate whether small non-coding RNAs contribute to different epigenetic states of the Fab2L transgene in *Drosophila* triggered by transient chromatin contacts, which requires Polycomb complex activity to deposit the H3K27me3 modification for long-term TEI. Using mutants deficient in known small non-coding RNAs, high throughput sequencing, investigation of chromatin conformation and gene expression analysis we demonstrate that small non-coding RNAs do not contribute directly to initiation or maintenance of silencing. However, we uncover an indirect role for microRNA expression in transgene silencing through effects on Polycomb complex expression. Additionally, we show that a commonly used marker gene, *Stubble* (*Sb*), affects Polycomb complex expression, which may be important in interpreting experiments assaying Polycomb function in *Drosophila* development. By ruling out a plausible candidate for TEI at the Fab2L transgene our work highlights the variability in different modes of TEI across species.
