## Supplementary material for "Polycomb-mediated transgenerational epigenetic inheritance of Drosophila eye colour is independent of small RNAs": Raw Data File: All_Results_sRNAmut_RT-qPCR.xlsx

### Sheet: LacZ
			LacZ
% Act5C			+RT				-RT
	Genotype		Repeat 1	Repeat 2	Repeat 3	Average	Repeat 1	Repeat 2	Repeat 3	Average
	w-		2.52671e-05	0.00020025	0.000786934	0.000337484	4.10968e-05	0.000180845	0.000599019	0.000273654
	Fab2L		0.0176167	0.021498	0.0276907	0.0222684	0.00654259	0.000604343	0.017833	0.00832666
	Fab2L-INS-PRE		0.0577167	0.0522432	0.0818805	0.0639468	0.0194337	0.00379581	0.0197109	0.0143135
	AGO2		0.0465333	0.01367	0.0369282	0.0323772	0.0069523	0.00106678	0.011224	0.00641437
	Dcr-1		0.0559728	0.0658162	0.0573925	0.0597272	0.0136544	0.00440642	0.00340333	0.0071547
	Armi		0.0310665	0.0377828	0.0267457	0.031865	0.00582065	0.00911954	0.0143269	0.00975569
	Sb		0.0464319	0.0543789	0.0371679	0.0459929	9.43647e-05	2.24429e-05	4.56952e-05	5.41676e-05
			Mini-W
% Act5C			+RT				-RT
	Genotype		Repeat 1	Repeat 2	Repeat 3	Average	Repeat 1	Repeat 2	Repeat 3	Average
	w-		0.0012701	0.00250176	0.00316533	0.0023124	5.61524e-07	7.89794e-05	2.93631e-05	3.63014e-05
	Fab2L		0.028621	0.0204776	0.0230124	0.024037	2.14236e-05	3.51278e-07	8.26265e-05	3.48004e-05
	Fab2L-INS-PRE		0.116432	0.0934575	0.0480301	0.0859733	2.66254e-05	2.61547e-05	0.000316806	0.000123195
	AGO2		0.0314055	0.0104266	0.019328	0.0203867	6.38482e-05	1.06862e-05	3.01351e-05	3.48898e-05
	Dcr-1		0.0429374	0.0531919	0.035788	0.0439724	5.09994e-05	1.17778e-05	0.000277887	0.000113555
	Armi		0.0110123	0.0161077	0.0134842	0.0135347	1.6944e-06	4.61626e-06	3.81769e-05	1.48292e-05
	Sb		0.0807302	0.0898274	0.0752625	0.08194	1.01641e-05	5.70934e-09	4.31674e-06	4.82886e-06
			Trl
% Act5C			+RT				-RT
	Genotype		Repeat 1	Repeat 2	Repeat 3	Average	Repeat 1	Repeat 2	Repeat 3	Average
	Fab2L		2.3535	2.22797	3.08769	2.55639	0.00164851	0.0018466	0.120716	0.0414038
	AGO2		3.02146	3.51741	2.94764	3.16217	0.0604333	0.000158923	0.00199	0.0208608
	Dcr-1		2.46127	2.29117	2.81605	2.52283	0.0354042	0.0358386	0.0201025	0.0304484
	Armi		2.31063	3.3144	3.73393	3.11965	0.0122966	0.026273	0.0823452	0.0403049
			E(z)
% Act5C			+RT				-RT
	Genotype		Repeat 1	Repeat 2	Repeat 3	Average	Repeat 1	Repeat 2	Repeat 3	Average
	w-		0.176751	0.199524	0.318858	0.231711	0.00218023	0.00124474	0.0152788	0.00623459
	Fab2L		0.186282	0.178586	0.255227	0.206698	0.00139658	0.000824492	0.0223943	0.00820514
	Fab2L-INS-PRE		0.202507	0.21004	0.168543	0.193696	0.00227039	0.000131453	0.000668421	0.00102342
	AGO2		0.181632	0.198058	0.362835	0.247508	0.0702911	0.000298608	0.00180253	0.0241307
	Dcr-1		0.181902	0.196583	0.230799	0.203095	0.0346527	6.42987e-07	0.0236653	0.0194395
	Armi		0.192234	0.166559	0.313327	0.22404	0.0336203	0.0141963	0.0457733	0.0311966
	Sb		0.247631	0.209705	0.19895	0.218762	0.0878157	0.00346808	0.000767744	0.0306838
			Pho
% Act5C			+RT				-RT
	Genotype		Repeat 1	Repeat 2	Repeat 3	Average	Repeat 1	Repeat 2	Repeat 3	Average
	w-		0.722698	0.635863	1.14947	0.836009	0.00413485	0.00137726	0.0646301	0.0233808
	Fab2L		0.740318	0.779527	0.947157	0.822334	0.00192744	0.00171264	0.0801763	0.0279388
	Fab2L-INS-PRE		0.813799	0.97562	1.10369	0.96437	0.00154931	0.000286912	0.223631	0.0751559
	AGO2		0.891566	0.895785	0.946365	0.911239	0.0253756	0.000371208	0.000904359	0.00888373
	Dcr-1		0.275768	0.334764	0.353854	0.321462	0.00891606	0.0659915	0.0491217	0.0413431
	Armi		1.22653	1.19595	0.830111	1.0842	0.0455218	0.00734174	0.0603953	0.037753
	Sb		0.426629	0.444929	0.424637	0.432065	0.0555353	0.00308107	0.000273704	0.01963
