## Supplementary material for "Polycomb-mediated transgenerational epigenetic inheritance of Drosophila eye colour is independent of small RNAs": Raw Data File: AllData_sRNAmutants_FISH.xlsx

### Sheet: Data
Fab2L				Fab2L ; Fab7				Fab2L ; AGO2				Fab2L ; Dcr-1				Fab2L ; Armi
Image 1	Image 2	Image 3		Image 1	Image 2	Image 3		Image 1	Image 2	Image 3		Image 1	Image 2	Image 3		Image 1	Image 2	Image 3
1.27	1.96	1.22		0.773	1.34	1.31		2.32	1.49	1.47		2.17	1.79	1.19		1.61	1.66	3.43
0.47	2.21	1.09		0.861	1.7	2.09		3.03	1.94	1.22		1.08	2.41	0.936		1.21	1.45	1.16
0.935	1.86	1.06		1.62	0.446	0.944		1.57	1.82	0.943		2.59	0.23	0.186		2.55	1.31	1.56
0.729	1.47	2.2		1.02	1.06	0.985		0.335	3.21	0.342		2.17	1.43	0.462		1.89	0.53	1.14
0.604	1.07	1.7		2.67	0.34	2.19		2.67	0.11	0.807		1.78	1.95	0.709		2.67	2.6	1.55
1.88	2.56	1.45		2.39	1.07	1.97		1.28	1.34	1.15		1.63	2.8	2.14		2.48	1.31	0.402
1.05	2.8	1.51		2.01	1.97	1.07		0.853	1.63	1.36		1.81	2.4	0.816		3.26	0.879	1.3
1.8	1.96	2.6		1.49	2.04	2.19		0.33	1.29	0.723		2.24	1.49	1.06		0.981	1.85	1.66
1.01	0.849	0.91		1.23	1.84	1.5		1.53	1.53	1.2		1.57	0.723	0.398		2.25	1.45	1.23
1.19	1.16	1.52		0.916	1.09	0.767		2.44	1.33	2.13		1.41	1.31	1.24		2.06	1.31	2.1
0.322	2.18	0.301		1.33	1.1	0.498		0.735	3.52	0.595		0.511	0.836	2.75		2.14	2.04	0.79
0.736	0.66	1.2		1.25	0.713	0.802		1.46	1.28	0.57		0.218	0.363	1.86		0.289	1.96	1.19
1.38	1.3	2.38		0.986	1.65	0.912		0.515	2.51	1.43		1.27	1.49	1.97		0.743	0.912	0.619
1.85	1.36	0.285		1.65	1.46	1.46		1.53	0.985	0.653		0.999	1.82	1.27		0.946	1.81	0.948
1.41	0.87	1.15		1.42	1.47	0.354		3.4	1.59	1.34		0.658	0.82	0.206		1.11	0.991	2.08
1.77	0.553	1.98		1.71	0.81	1.74		1.01	0.0959	0.538		1.54	1.16	1.87		0.367	0.327	1.64
2.77	0.889	1.76		1.1	1.11	2.1		1.31	0.591	1.35		1.69	2.22	0.965		1.71	1.21	0.944
2.5	2.36	2.38		1.2	0.911	1.68		0.551	1.52	0.753		1.09	2.44	2.16		1.33	1.22	2.31
1.27	1.4	0.47		1.39	0	2.61		3.23	1.51	1.23		2.87	1.97	1.21		1.34	0.286	3.29
1.17	0.503	1.19		2.77	1.42	2.23		1.55	1.13	1.76		1.91	1.49	0.836		1.76	0.922	0.659
1.59	1.35	1.33		2.95	2.47	1.42		0.764	0.356	0.892		1.02	0.572	0.706		1.88	1.7	1.67
1.7	1.36	1.76		3.48	2.09	2.26		1.86	0.816	1.6		1.09	2.52	1.94		0.959	1.34	0.365
1.52	1.45	1.62		3.49	1.48	1.01		1.64	1.08	1.78		1.41	1.92	1.69		0.994	1.41	0.727
0.4	1.2	1.37		1.34	1.78	1.03		1.55	1.22	1.39		0.665	2.31	1.58		1.28	1.33	1.8
2.22	0.904	1.87		2.78	3.59	0.528		1.07	0.759	1.17		1.66	0.277	0.594		0.646	1.4	1.18
1.1	0.82	0.891		2.77	1.84	2.23		0.314	2.56	1.25		1.26	0.871	0.864		1.54	2.15	3.18
0.661	1.5	0.811		2.13	1.25	0.763		1.68	1.31	0.926		1.2	1.15	2.73		0.166	0.716	2.13
1.02	1.39	1.37		2.05	2.65	0.485		1.99	0.802	0.306		0.878	1.12	2.4		0.748	0.831	1.09
1.8	1.39	0.515		2.58	2.43	1.59		1.99	1.43	0.481		0.213	0.469	1.55		1.52	1.28	1.43
1.74	1.02	1.46		3.19	1.72	0.851		1.79	0.733	1.74		0.938	1.2	0.706		0.65	1.61	1.33
1.33	0.334	1.05		1.62	2.49	1.53		1.63	0.737	2.8		0.954	0.754	1.47		1.41	1.82	1.03
1.03	2.39	2.14		1.87	1.72	2.23		1.63	0.898	0.666		0.796	0.885	0.924		0.351	1.82	0.929
2.13	2.09	2.15		2.48	1.61	1.42		1.93	1.53	1.17		1.4	0.989	0.382		0.19	2.27	0.851
1.29	0.816	0.976		0.543	3.34	1.3		2.15	0.771	2.71		1.64	1.53	0.16		1.32	0.638	2.33
0.752	0.92	1.24		1.58	1.85	1.24		0.223	1.89	1.06		1.98	1.41	0.915		1.37	2.35	1.49
2.27	1.46	1.11		2.05	1.91	3.44		1.04	0.833	1.3		1.17	1.9	1.9		1.3	1.24	1.43
2.27	0.244	1.04		2.26	2.07	0.753		0.531	1.43	1.31		0.933	2.23	2.64		1.22	1.19	0.969
1.33	0.242	1.6		1.8	3.28	1.59		1.91	1.39	1.72		1.72	1.78	2.4		1.43	2.5	1.49
1.12	2.12	1.35		2.14	1.57	1.79		1.84	1.3	1.33		1.65	2.01	0.647		3.18	1.03	2.1
1.36	1.73	1.65		1.12	1.94	1.58		1.31	1.46	0.611		1.12	1.86	0.953		2.18	0.412	1.57
0.909	2.11	1.4		0.72	1.19	2.85		1.04	2.89	1.28		0.398	2.7	0.656		1	0.169	2.15
1.87	1.52	1.87		2.57	1.76	2.52		1.24	2.54	0.823		1.19	0.473	2.29		2.65	1.51	2.87
1.6	0.697	0.729		1.23	2.86	2.1		0.727	2.34	0.165		1.69	2.4	0.332		1.62	1.45	0.751
2.92	0.851	3.12		1.31	0.768	0.576		0.665	3.54	0.343		1.56	0.891	0.465		2.18	0.335	1.57
0.44	0.849	0.521		0.152	1.76	2.43		1.97	0.789	1.75		1.91	0.861	2.57		1.41	2.08	0.489
1.6	1.59	1.76		1.24	1.59	0.662		1.99	0.952	1.64		2.47	2.13	1.19		1.64	2.41	2.6
1.3	1.77	1.5		1.3	0.884	2.64		1.31	1.33	2.43		1.52	1.33	2.49		0.163	0.604	2.16
0.973	1.62	1.64		2.06	2.67	2.56		0.651	1.44	1.91		0.799	1.21	1.52		1.23	0.846	0.534
0.912	1.2	1.22		1.78	1.47	2.28		1.56	1.3	1.34		1.71	1.06	0.245		2.59	2.1	1.42
2.14	1.35	1.53		3.09	1.23	1.4		0.126	3.03	2		0.461	0.56	0.54		1.03	0.499	0.244
1.75	1.82	1.39		0.62	2.23	2.86		1.02	1.59	0.622		1.71	0.961	2.36		1.25	1.72	1.22
1.03	0	2.88		1	1.26	1.53		1.06	1.12	1.14		0.93	0.971	1.93		2.41	1.02	2.26
1.23	0.705	1.32		3.02	2.37	1.72		1.13	1.46	0.649		1.15	1.87	0.296		0.769	2.05	1.12
1.75	0.855	1.59		3.53	1.46	1.91		1.07	0.588	1.13		0.985	1.84	2.01		0.621	1.58	0.253
1.42	1.54	1.14		2.02	1.84	1.2		1.06	0.368	1.14		3.25	2.1	1.88		1.55	1.69	0.368
0.715	0.649	1.85		1.27	1.41	0.583		2.67	1.14	1.16		0.408	1.39	1.6		1.9	1.29	0.635
1.01	0.195	1.07		0.973	1.87	0.359		0.824	1.83	1.52		0.471	1.76	1.67		2.12	1.86	1.25
2.21	0.432	1.61		1.8	3.04	1.96		1.59	1.45	1.7		1.8	1.76	1.66		1.66	2.12	0.881
1.19	1.05	0.688		3.02	2.04	2.06		1.8	2.77	2.13		3.2	1.04	1.41		1.9	1.78	2.02
1.57	1.54	1.51		0.99	3.03	0.564		1.22	1.36	0.914		0.808	1.68	1.58		0.784	1.86	2.13
0.582	1.84	1.3		1.01	2.99	2.58		1.3	0.826	0.594		1.26	1.1	2.91		2.48	0.531	1.39
0.711	1.31	0.472		1.07	1.78	1.62		0.669	0.535	0.977		2.43	1.74	1.39		0.529	1.42	1.62
1.45	2.4	1.25		1.59	2.99	2.99		1.48	1.68	1.03		0.4	1.51	1.62		2.77	0.901	1.38
0.897	0.654	1.03		1.9	1.99	2.5		1.47	1.9	1.28		2.29	1.78	1.23		2.77	0.2	1.3
1.14	0.541	0.844		0.959	1.84	1.39		1.14	0.341	1.95		0.874	2.66	1.45		1.65	3.29	3.12
1.47	0.647	1.01		2.46	2.73	0.641		0.71	1.62	1.24		0.453	1.46	1.6		1.52	1.06	0.747
3.61	0.442	1.83		0.982	0.672	2.04		1.66	0.399	1.52		1.39	2.85	1.72		1.54	0.638	2.71
2.12	0.275	1.71		2.44	1.97	1.35		2.99	0.575	1.53		2.33	0.247	1.18		0.968	0.672	1.25
2.23	2.2	1.85		2.49	1.93	0.26		0.529	1.68	1.04		2.78	1.04	2.09		0.945	1.52	0.295
2.53	2.71	1.15		0.778	1.97	1.34		1.05	0.647	1.53		1.36	2.36	1.51		1.29	0.317	1.66
2.44	0.679	0.788		2.12	1.11	1.15		1.73	1.03	1.98		1.31	0.791	1.3		1.19	1.57	1.77
2.73	1.01	1.72		0.772	1.8	2.14		1.65	1.49	1.4		1.33	0.924	0.984		2.7	2.13	1.45
2.38	2.16	0.776		3.18	2.29	1.02		0.356	1.78	1.14		0.542	1.48	2.31		1.03	0.26	0.608
1.8	1.03	2.61		1.29	1.09	2.61		0.479	4.01	1.21		2.16	1.85	1.63		2.77	0.539	1.56
1.38	1.77	1.91		0.79	2.23	1.68		1.4	1.04	1.59		0.631	0.485	2.16		1.64	1.24	1.39
1.76	0.304	1.34		2.6	1.07	3.52		1.25	1.2	0.237		2.07	1.44	2.36		0.29	1.98	1.22
2.28	2	1.65		1.72	1.34	0.611		1.45	0.562	2.25		0.588	1.26	1.95		2.79	1.66	1.86
1.21	2.39	0.736		1.2	1.1	0.776		0.503	0.549	1.75		1.3	1.61	2.45		1.94	0.648	0.139
1.96	0.882	0.785		0.943	1.84	2.07		2.08	0.611	1.55		1.38	0.75	0.969		0.709	2.29	0.98
0.993	1.32	0.406		1.81	1.78	2.58		2.18	1.52	1.78		1.68	1.67	2.96		0.714	1.91	2.11
1.19	1.41	1.05		2.46	0.923	2.07		1.53	0.665	0.435		2.2	2.32	2.01		1.24	1.82	0.802
0.763	1.3	1.47		0.32	3.11	1.5		1.12	1.45	0.32		0.297	2.17	1.02		0.615	1.95	0.81
2.01	0.921	1.42		2.12	3.25	0.684		1.23	1.98	2.72		0.249	1.99	1.51		2.21	0.197	1.09
1.49	0.325	0.805		2.61	1.64	1.62		2.15	0.236	2.76		3.1	2.21	0.87		0.466	2.33	1.54
0.866	1.42	1.16		1.89	1.64	1.91		2.18	0.952	1.38		2.4	1.93	0.712		1.04	0.699	1.35
0.986	1.62	0.877		1.14	1.34	1.16		3.59	2.65	0.988		2.13	1.39	1.41		1.78	2.15	1.77
1.3	0.91	1.52		1.64	1.12	1.08		2.24	2.69	3.02		1.88	0.766	1.06		1.58	2.14	1.64
2.09	1.45	0.989		0.661	1.79	0.206		1.4	2.2	1.19		0.8	1.44	0.987		1.61	1.4	0.621
1.38	1.17	1.72		2.45	1.7	1.73		2.96	0.17	1.97		1.93	1.08	0.213		1.11	1.62	2.42
0.508	0.994	1.27		0.442	0.302	1.29		0.969	0.929	1.91		0.932	1.48	1.17		1.83	0.315	2.66
1.35	2.29	0.923		2.18	2.37	0.989		1.13	1.27	1.55		1.41	1.3	1.56		1.97	0.823	2.7
1.22	1.48	1.52		1.38	2.36	0.871		2.81	1.1	0.429		1.59	2.1	1.71		1.52	0.416	0.359
1.77	1.9	1.8		1.53	0.765	1.58		1.53	1.23	1.27		1.86	0.315	1.87		0.968	0.589	1.45
0	2.16	1.27		2.01	1.12	2.29		0.628	0.738	1.75		0.488	2.06	2.28			0.93	0.538
1.18	1.11	1.62		1.67	2.24			1.61	1.24	1.5		1.71	2.27	1.99			0.855	2.42
1.38		1.19		0.998	1.98			1.29	2.27	0.913		0.566	0.475	2.62			1.07	1.61
1.67		1.99		1.68	1.74			0.678	2.85	1.73		1.43	1.56	0.755			1.41	0.511
1.75		1.4		1.6	1.82			1.66	1.84	1.57		1.74	1.52	1.7			2.12	1.54
1.29		1.5		1.71	1.24			1.9	0.202	1.44		1.07	0.752				0.992
0.508		0.673		2.72	2.23			2.12	1.03				0.36				1.04
2.33		0.679		3.68	0.875				2.18				0.649				1.44
0.909		0.28		1.42	0.9				0.439				2.11				2.25
1.96				1.82	1.6								1.26				0.455
					1.53												1.15
																	0.966
																	1.09
																	1.72
																	0.897
																	2.33
																	1.82
