## Supplementary material for "Polycomb-mediated transgenerational epigenetic inheritance of Drosophila eye colour is independent of small RNAs": Raw Data File: Paramutation Cross Results.xlsx

### Sheet: Overview
Mutant Genotypes	Shortened notation
Fab2L,black[1]; Dcr-1/Ser	Dcr
Fab2L,black[1]; Ago2/Ser	Ago2
Fab2L,black[1]; Ago3/Ser	Ago3
Fab2L,black[1]; Armi/Ser	Armi
Fab2L,black[1]; mael/Ser	mael
Fab2L,black[1]; E(z)/Ser	E(z)
Fab2L,black[1]; Trl/Ser	Trl
Fab2L,black[1]; E(z),Trl/Ser	E(z),Trl
Fab2L,black[1]; +/Ser	+/Ser
Fab2L,black[1]; +/Sb	+/Sb
Fab2L,black[1]; Sb/Ser	Sb/Ser

### Sheet: Parental 
	1		2		3		4		5			Totals
	F	M	F	M	F	M	F	M	F	M		F	M
Dcr	78	8	71	45	24	64	0	3	0	0		173	120
Ago2	0	0	2	1	100	38	16	61	0	28		118	128
Ago3	12	0	44	8	47	77	1	21	4	4		108	110
Armi	3	1	22	4	89	60	4	36	1	1		119	102
mael	2	0	14	1	126	32	3	62	0	9		145	104
E(z)	7	0	38	3	103	86	5	20	0	0		153	109
Trl	2	0	33	2	94	58	2	49	0	6		131	115
E(z),Trl	4	0	40	8	100	103	4	26	0	0		148	137
+/Ser	0	0	29	2	81	66	4	30	0	2		114	100
+/Sb	0	0	17	4	88	71	1	44	0	11		106	130
Sb/Ser	17	2	104	30	111	106	1	20	0	3		233	161

### Sheet: F1
Non-Balancer/Mutant																	Balancer
	1		2		3		4		5			Totals						1		2		3		4		5			Totals
	F	M	F	M	F	M	F	M	F	M		F	M					F	M	F	M	F	M	F	M	F	M		F	M
DcrxR	13	0	57	5	58	62	1	14	1	19		130	100				DcrxR	1	0	13	3	64	18	23	24	1	72		102	117
Ago2xR	10	0	21	0	61	15	13	40	2	45		107	100				Ago2xR	1	0	9	1	58	20	28	38	4	65		100	124
Ago3xR	0	0	11	0	87	16	11	45	0	46		109	107				Ago3xR	1	0	8	2	62	24	21	24	1	63		93	113
ArmixR	0	0	20	0	84	18	17	63	1	25		122	106				ArmixR	1	0	6	0	54	16	24	18	3	52		88	86
maelxR	0	0	4	0	85	13	33	28	9	59		131	100				maelxR	0	0	2	0	30	4	9	11	3	23		44	38
E(z)xR	0	0	23	0	133	34	14	34	5	32		175	100				E(z)xR	0	0	3	1	87	16	19	29	2	56		111	102
TrlxR	1	0	19	0	118	42	7	77	0	23		145	142				TrlxR	0	0	4	0	82	8	27	33	0	70		113	111
E(z),TrlxR	0	0	13	0	93	34	12	48	0	34		118	116				E(z),TrlxR	0	0	1	0	77	6	29	30	4	108		111	144
+/SerxR	0	0	4	0	86	16	15	49	2	41		107	106				+/SerxR	0	0	4	0	103	15	20	26	1	59		128	100
+/SbxR	0	0	5	0	91	4	9	37	2	60		107	101				+/SbxR	0	0	5	0	89	12	19	38	1	69		114	119
Sb/SerxR	0	0	4	0	85	12	23	37	4	54		116	103				Sb/SerxR	1	0	13	1	115	36	6	67	0	24		135	128
Cross with Red Epiline																	Cross with Red Epiline
	1		2		3		4		5			Totals						1		2		3		4		5			Totals
	F	M	F	M	F	M	F	M	F	M		F	M					F	M	F	M	F	M	F	M	F	M		F	M
DcrxW	107	29	40	69	0	5	0	0	0	0		147	103				DcrxW	16	0	51	11	34	91	0	1	0	0		101	103
Ago2xW	38	7	62	36	14	60	0	1	0	0		114	104				Ago2xW	16	2	72	13	31	82	0	7	0	0		119	104
Ago3xW	39	2	54	48	7	66	0	0	0	0		100	116				Ago3xW	10	0	67	27	17	78	0	0	0	0		94	105
ArmixW	64	3	64	43	8	60	0	0	0	0		136	106				ArmixW	21	2	58	14	55	91	0	5	0	0		134	112
maelxW	33	20	53	26	7	53	0	0	0	0		93	99				maelxW	11	0	24	10	7	39	0	0	0	0		42	49
E(z)xW	22	5	42	35	10	43	0	0	0	0		74	83				E(z)xW	5	0	19	7	37	80	0	5	0	0		61	92
TrlxW	76	22	54	58	3	36	0	0	0	0		133	116				TrlxW	2	0	33	2	94	58	2	49	0	6		131	115
E(z),TrlxW	45	7	69	39	16	54	0	0	0	0		130	100				E(z),TrlxW	8	1	42	9	58	88	0	2	0	0		108	100
+/SerxW	23	1	59	27	33	79	0	2	0	0		115	109				+/SerxW	10	0	54	13	42	92	0	2	0	0		106	107
+/SbxW	27	4	69	44	33	57	2	5	0	0		131	110				+/SbxW	24	0	67	26	12	95	0	1	0	0		103	122
Sb/SerxW	12	1	83	33	27	79	0	1	0	0		122	114				Sb/SerxW	30	2	105	24	22	89	0	0	0	0		157	115
Cross with White Epiline																	Cross with White Epiline

### Sheet: F2
Non-Balancer/Mutant																	Balancer
	1		2		3		4		5			Totals						1		2		3		4		5			Totals
	F	M	F	M	F	M	F	M	F	M		F	M					F	M	F	M	F	M	F	M	F	M		F	M
DcrxR	0	0	0	0	43	0	58	16	45	93		146	109				DcrxR	0	0	0	0	44	7	45	6	75	104		164	117
Ago2xR	0	0	3	0	40	18	31	16	42	68		116	102				Ago2xR	0	0	0	0	20	3	41	15	42	82		103	100
Ago3xR	0	0	11	0	58	27	50	35	46	72		165	134				Ago3xR	0	0	5	0	41	13	42	32	26	81		114	126
ArmixR	0	0	1	0	36	2	38	12	44	87		119	101				ArmixR	0	0	0	0	72	3	39	27	50	113		161	143
maelxR	1	0	1	0	57	4	48	12	40	89		147	105				maelxR	0	0	2	0	56	9	43	18	32	84		133	111
E(z)xR	0	0	23	0	133	34	14	34	5	32		175	100				E(z)xR	0	0	0	0	38	8	47	10	59	115		144	133
TrlxR	0	0	5	0	58	7	32	21	39	95		134	123				TrlxR	0	0	4	0	43	8	46	12	46	81		139	101
E(z),TrlxR	2	0	18	0	61	36	16	13	21	60		118	109				E(z),TrlxR	1	0	8	0	42	6	35	16	51	81		137	103
+/SerxR	0	0	7	0	65	16	36	26	18	63		126	105				+/SerxR	0	0	1	0	46	5	46	24	28	71		121	100
+/SbxR	0	0	10	2	54	19	34	20	23	76		121	117				+/SbxR	0	0	0	0	42	0	50	8	51	100		143	108
Sb/SerxR	0	0	0	0	53	0	71	11	63	116		187	127				Sb/SerxR	0	0	7	0	68	20	19	23	14	60		108	103
Cross with Red Epiline																	Cross with Red Epiline
	1		2		3		4		5			Totals						1		2		3		4		5			Totals
	F	M	F	M	F	M	F	M	F	M		F	M					F	M	F	M	F	M	F	M	F	M		F	M
DcrxW	52	19	52	52	12	31	0	0	0	0		116	102				DcrxW	77	7	32	45	20	52	0	5	0	0		129	109
Ago2xW	42	3	50	27	35	71	0	4	0	1		127	106				Ago2xW	18	4	24	17	58	49	3	31	0	1		103	102
Ago3xW	59	4	54	29	24	76	0	5	0	2		137	116				Ago3xW	50	6	38	32	48	79	1	5	0	0		137	122
ArmixW	54	5	75	30	53	94	0	9	0	2		182	140				ArmixW	46	2	47	27	54	61	2	11	0	3		149	104
maelxW	54	5	40	32	22	47	0	18	0	0		116	102				maelxW	49	6	54	24	52	73	0	7	0	0		155	110
E(z)xW	54	7	47	42	33	81	0	3	0	0		134	133				E(z)xW	91	8	37	22	56	72	2	19	0	3		186	124
TrlxW	39	8	48	22	33	66	0	5	0	1		120	102				TrlxW	94	14	46	42	16	50	0	1	0	0		156	107
E(z),TrlxW	26	3	46	30	77	66	1	3	0	0		150	102				E(z),TrlxW	56	1	64	11	30	59	0	26	0	7		150	104
+/SerxW	41	6	74	24	53	94	1	12	0	0		169	136				+/SerxW	28	4	38	20	43	65	2	14	0	1		111	104
+/SbxW	51	5	64	36	29	65	1	6	0	0		145	112				+/SbxW	6	0	50	22	52	65	0	19	0	0		108	106
Sb/SerxW	22	2	57	23	35	78	0	9	0	0		114	112				Sb/SerxW	36	8	64	25	44	69	0	5	0	0		144	107
Cross with White Epiline																	Cross with White Epiline
